# Identifying the fungal diseases of African Yam Bean (*Sphenostylis stenocarpa* [Hochst ex. A. Rich.] Harms) and their occurrence in South-West Nigeria

**DOI:** 10.1101/2023.09.04.556251

**Authors:** Temitope Oyedele, Iyabo Kehinde, Habeeb Yinka Atanda, Abiodun Oyelakin, Tope Popoola, Luis A. J. Mur

**Affiliations:** Department of Pure and Applied Botany, Federal University of Agriculture, Abeokuta; Department of Life Sciences, Aberystwyth University, United Kingdom

**Keywords:** African Yam Bean, Disease, Fungi, Incidence, Nigeria

## Abstract

*Sphenostylis stenocarpa,* commonly known as African yam bean (AYB), is an orphan crop with high nutritional properties but low yield production due to diseases. Hence, this study accessed the diversity and pathogenicity of fungi associated with AYB in Southwest (SW) Nigeria as a model area of cultivation. The incidence of fungi infecting AYB were surveyed in Oyo, Ondo, Ekiti, Osun, and Ogun states within SW Nigeria during 2018 planting season. The common field symptoms across all sites were tiny spot, brown spot, leaf blight, brown spot with yellow halo, necrotic lesion, and brown spot on pods. A total of 1005 fungi were isolated from leaf and pod samples, and identified morphologically on pure cultures as *Aspergillus* sp*, Botrytis* sp*, Colletotrichum gloeosporioides, Curvularia lunata, Trichoderma harzianum, Macrophomina phaseolina, Pestalotia* sp*, Phoma* sp, *Fusarium verticillioides, F. oxysporum, F. solani*, *Botryodiplodia theobromae*, and *Choanephora curcubitarium and Nigrospora spp. Phoma* sp and *C. gleosporoides* had highest frequency of occurrence 69.9% and 51.9% at early and mature stages, respectively. To conform to Koch’s postulates, the pathogenicities of 12 exemplar strains of the most abundant fungal species were confirmed in controlled glasshouse tests. The identities of *Colletotrichum* sp., *Aspergillus* sp*., Didymella* sp*., Pestalopsis* sp, *Lasiodiplodia theobromae*, *F. solani* and *F. oxysporum* were confirmed based on internal transcribed spacer (ITS) sequencing and comparisons with the Genbank database. AYB germplasm from curated seed banks and farmer donated landraces were grown at the same site in 2020 and identical fungi were isolated. Further, genotypes with reduced disease incidences and incidences were identified. This first study to reveal the diversity of fungi associated with AYB in SW Nigeria that could inform disease management practices.
