## Supplementary material for "Identifying the fungal diseases of African Yam Bean (*Sphenostylis stenocarpa* [Hochst ex. A. Rich.] Harms) and their occurrence in South-West Nigeria": Table S1

### Sheet: Sheet1
	Table S1: Symptoms and Fungi isolated from African Yam Bean Accessions
	Accession	Symptoms	Associated fungi
	FSS 1	BS, TS, BSP	Phoma, Fs, Fv, Cg
	FSS 2	BS, LB,TS, NL	Phoma, Fo, Ns,Mp,Cg
	FSS 3	TS, BYH, NL, BSP	Mp, Phoma, Cg, Fs, Fo
	FSS 4	LB. TS, BSP,	Pestalotia, Cc, phoma, Fo, AS
	FSS 5	BS, TS, BSP	Fv, Fo, Phoma,
	FSS 6	BS, LB, NL, TS	MP, Fv, Cg, Cl
	FSS 7	TS,BS, NL	Phoma, Bs, Fv,Cg
	FSS 8
	FSS 9	BS, TS, NL, LB	FV, FS, Bs, pestalotia, Cg
	FSS 10	BS, TS, BSY, BSP, NL	Phoma, BT, CL,FV, FS,Cg
	FSS 11
	FSS 12	BS, BSP, LB	Pestalotia, Mp, FS, BT, Th
	FSS 13	BS, NL,LB,	FO, FV, Phoma, AS
	FSS 14	BSY, BS, BSP, NL	Phoma,As, Fv, Cg
	FSS 15	BS, BSY,BSP	Phoma, Fv, FO
	FSS 16	LB. BS, BSP	Phoma, Bt, FO
	FSS 17	BS, BSY, BSP	Pestalotia, FS,
	FSS 18	BS,BSP,	Mp, Fv, Fs, As
	FSS 19	BS,LB,NL	Pestalotia, BT, Fs
	FSS 20	BS, LB, BSP, NL	Phoma, As,Cg, Fo
	TSS 1	BS, TS, BSP	Cl, Fs, Fo
	TSS 3	TS,BSP	Phoma, Fo. As
	TSS 6	BS,TS	Fo, FS
	TSS 9	BS,LB, BSP	Mp, Fo, Fs
	TSS 12	TS,LB	Pestalotia.
	TSS 15	BS, NL	Cc, Cg, Fs
	TSS 22	BS, BSY, BSP	Pestalotia, Cl
	TSS 26	BSP,BS	Fv, Fs, Mp
	TSS 29	BS,BSP	Phoma, FO,
	TSS 33	BS, TS, BSP	Phoma, Fv
	TSS 42	BS,TS	Fs, MP
	TSS 46	BS,BSY, BSP	Bt, As, Ns
	TSS 51	TS, BS	Fo, Poma
	TSS 56	BS, LB	Fv, BT
	TSS 60	TS, NL, BSP	Bt, Cg , FS
	TSS 62	BS, BSP, NL	Phoma, As, Th
	TSS 79	BS,TS	Fo, Cc,
	TSS 87	BSP,TS	Phoma, Cl, An
	TSS 90	BS,BSP	Fv, Cg
	TSS 137	BSP,LB,BS,NL	Phoma, Fo, Cg, AS
	Symptom Key TS - Tiny spot; LB- Leaf blight; BYH- Brown spot with yellow halo; BS- Brown spot; BSP- Brown spot on pod; NL- Brown lesion on pod.
	Fungal Key: Fo- Fusarium Oxysporum, Fs- Fusarium solani, Fv- Fusarium verticillioides, Bt- Botrydiplodia theobromae, Cc- Choanephora curcubitarium, Cl- Curvularia lunata, Mp- Macrophomina phaseolina, An- Aspergillus niger, Cg –Collectrorichum gleosporoides, Th- Trichoderma harzanium, Bs- Botrytis sp, Ns- Nigrospora sp

### Sheet: Sheet2
	Table 2: Fungal strains isolated from African Yam Bean identified by internal transcribed spacer (ITS) sequencing.
	Accession number	Strain ID
	OR362334	Fusarium oxysporum
	OR362335	Fusarium solani
	OR362336	Fusarium oxysporum
	OR362337	Aspergillus sp.
	OR362338	Fusarium solani
	OR362339	Fusarium solani
	OR362340	Lasiodiplodia sp.
	OR362341	Pestalotiopsis sp
	OR362342	Didymella sp.
	OR362343	Colletotrichum sp.
